# Biologically-relevant transfer learning improves transcription factor binding prediction

**DOI:** 10.1101/2020.12.21.423873

**Authors:** Gherman Novakovsky, Manu Saraswat, Oriol Fornes, Sara Mostafavi, Wyeth W. Wasserman

**Affiliations:** Centre for Molecular Medicine and Therapeutics, BC Children’s Hospital Research Institute, Vancouver, BC V5Z 4H4, Canada; Department of Medical Genetics, University of British Columbia, Vancouver, BC V6H 3N1, Canada; Department of Statistics, University of British Columbia, Vancouver, BC V6T 1Z4, Canada; Canadian Institute for Advanced Research, CIFAR AI Chair, and Child and Brain Development, Toronto, ON M5G 1M1, Canada

**Keywords:** Transfer learning, deep learning, transcription factor binding prediction, model interpretation

## Abstract

**Background:** Deep learning has proven to be a powerful technique for transcription factor (TF) binding prediction, but requires large training datasets. Transfer learning can reduce the amount of data required for deep learning, while improving overall model performance, compared to training a separate model for each new task.

**Results:** We assess a transfer learning strategy for TF binding prediction consisting of a pre-training step, wherein we train a multi-task model with multiple TFs, and a fine-tuning step, wherein we initialize single-task models for individual TFs with the weights learned by the multi-task model, after which the single-task models are trained at a lower learning rate. We corroborate that transfer learning improves model performance, especially if in the pre-training step the multi-task model is trained with biologically-relevant TFs. We show the effectiveness of transfer learning for TFs with ∼500 ChIP-seq peak regions. Using model interpretation techniques, we demonstrate that the features learned in the pre-training step are refined in the fine-tuning step to resemble the binding motif of the target TF (*i*.*e*. the recipient of transfer learning in the fine-tuning step). Moreover, pre-training with biologically-relevant TFs allows single-task models in the fine-tuning step to learn features other than the motif of the target TF.

**Conclusions:** Our results confirm that transfer learning is a powerful technique for TF binding prediction.
