## Supplementary material for "Biologically-relevant transfer learning improves transcription factor binding prediction": Table S1.xlsx

### Sheet: Sheet1
TF	Ones	Zeros	Nulls
AHR	656	312875	1504387
AR	31338	357421	1429159
ARID3A	3261	311756	1502901
ARNT	84	409101	1408733
ATF1	9033	223082	1585803
ATF3	9952	400000	1407966
ATF4	557	112851	1704510
ATF7	8371	154667	1654880
BACH1	5890	413215	1398813
BATF	16455	139134	1662329
BHLHE40	17583	370073	1430262
CEBPA	7885	100943	1709090
CEBPB	51551	526405	1239962
CEBPD	11091	215628	1591199
CEBPG	6242	428588	1383088
CREB1	27469	467369	1323080
CREB3	389	178778	1638751
CREB3L1	1601	175917	1640400
CREM	18709	239670	1559539
CTCF	78984	1577258	161676
CTCFL	11375	166651	1639892
CUX1	5402	538735	1273781
E2F1	6319	375186	1436413
E2F4	3860	556830	1257228
E2F6	7065	313274	1497579
EBF1	13636	139473	1664809
EGR1	15843	524601	1277474
ELF1	27603	604760	1185555
ELK1	3743	593541	1220634
ELK4	3174	158724	1656020
ERG	1162	426294	1390462
ESR1	27680	301240	1488998
ESRRA	5690	574742	1237486
ETS1	5891	415410	1396617
ETV1	10645	344080	1463193
ETV4	7719	96578	1713621
ETV6	9360	277632	1530926
FLI1	8079	315574	1494265
FOS	42826	429297	1345795
FOSL1	27123	215911	1574884
FOSL2	32017	419260	1366641
FOXA1	91127	364489	1362302
FOXA2	28161	237746	1552011
FOXJ2	334	182238	1635346
FOXK2	7370	453423	1357125
FOXP1	45	238803	1579070
GABPA	17968	720336	1079614
GATA1	18551	150979	1648388
GATA2	32649	477903	1307366
GATA3	30727	452714	1334477
GATA4	1172	104137	1712609
GFI1B	5523	144256	1668139
HINFP	360	182064	1635494
HMBOX1	7298	161067	1649553
HNF4A	17381	164187	1636350
HNF4G	12207	91039	1714672
HOXB13	15506	203080	1599332
HSF1	1600	475962	1340356
IRF1	4000	171296	1642622
IRF2	2744	169650	1645524
IRF3	1645	343371	1472902
IRF4	11356	144365	1662197
IRF9	1223	180532	1636163
JUN	40379	537908	1239631
JUNB	21027	253753	1543138
JUND	63197	596463	1158258
KLF1	997	178722	1638199
KLF13	1961	176226	1639731
KLF4	1778	330596	1485544
KLF5	23	177305	1640590
KLF9	4709	328730	1484479
MAFF	15853	395364	1406701
MAFG	8550	168551	1640817
MAFK	15132	602722	1200064
MAX	43156	645169	1129593
MEF2A	6773	350323	1460822
MEF2C	2896	175535	1639487
MEIS2	8895	154151	1654872
MITF	3040	177315	1637563
MNT	7541	312613	1497764
MXI1	12378	456433	1349107
MYB	1613	175549	1640756
MYBL2	3255	103823	1710840
MYC	29460	710510	1077948
MYCN	9247	206450	1602221
NEUROD1	7518	154548	1655852
NFATC1	1341	171445	1645132
NFE2	12666	276696	1528556
NFE2L1	794	181146	1635978
NFE2L2	15133	287626	1515159
NFIC	17232	277627	1523059
NFYA	10308	366088	1441522
NFYB	6440	374627	1436851
NKX3-1	9507	172970	1635441
NR2C2	3248	425112	1389558
NR2F1	12713	390789	1414416
NR2F2	24399	401450	1392069
NR2F6	10077	91030	1716811
NR3C1	14281	575894	1227743
NR4A1	34	182711	1635173
NR5A2	1539	332191	1484188
NRF1	8819	640289	1168810
PAX5	12076	132267	1673575
PBX2	16486	186841	1614591
PBX3	13344	321638	1482936
PKNOX1	9306	157470	1651142
POU2F2	8978	134766	1674174
POU5F1	80	179545	1638293
PRDM1	1480	161535	1654903
RARA	283	129160	1688475
RELA	7949	500649	1309320
REST	34060	719984	1063874
RFX1	1109	111625	1705184
RFX5	13383	650325	1154210
RUNX1	1860	540820	1275238
RUNX3	24498	122531	1670889
RXRA	10235	512980	1294703
SMAD2	8	183011	1634899
SMAD3	0	202616	1615302
SOX13	3290	102158	1712470
SOX6	10233	153618	1654067
SP1	23158	465525	1329235
SP2	851	246335	1570732
SPI1	43105	345684	1429129
SREBF1	3289	585321	1229308
SREBF2	92	392582	1425244
SRF	8410	561959	1247549
STAT1	3881	374748	1439289
STAT2	688	180799	1636431
STAT3	3798	275828	1538292
STAT5A	5044	281738	1531136
TAL1	18140	157678	1642100
TBP	939	390231	1426748
TBX21	8779	146793	1662346
TCF12	21805	480631	1315482
TCF3	7951	156563	1653404
TCF7	3604	289144	1525170
TCF7L2	12911	551217	1253790
TEAD2	408	182457	1635053
TEAD4	36312	555160	1226446
TFAP2A	4088	328648	1485182
TFAP2C	29496	282339	1506083
TFAP4	13027	270500	1534391
TFDP1	2299	173469	1642150
TGIF2	1544	104947	1711427
THAP1	338	174273	1643307
TP53	2230	483742	1331946
TP63	16228	172814	1628876
TWIST1	13240	199805	1604873
USF1	18021	472236	1327661
USF2	11753	457436	1348729
VDR	197	228187	1589534
YY1	29524	528486	1259908
ZBED1	3625	283844	1530449
ZBTB33	3514	499903	1314501
ZBTB7A	6136	220430	1591352
ZEB1	5435	229374	1583109
ZFX	2333	177544	1638041
ZNF143	31929	551574	1234415
ZNF24	2065	171736	1644117
ZNF263	9	174245	1643664
ZNF384	9068	323389	1485461
ZNF740	747	181912	1635259
