## Supplementary material for "Biologically-relevant transfer learning improves transcription factor binding prediction": Table S2.xlsx

### Sheet: Sheet1
TF	MCC (multi-model)	MCC (transfer learning)	MCC (scratch)	MCC (transfer learning) - MCC (scratch)	Train dataset size
AHR		0.158484	0.0844011	0.0740831	1352
AR	0.0596887	0.493021	0.489995	0.00302619	78220.4
ARID3A		0.542225	0.149865	0.39236	5941.2
ATF1		0.651166	0.457771	0.193395	11163.2
ATF3		0.706255	0.380986	0.325269	9258
ATF4		0.73579	0.0556173	0.680173	820
ATF7		0.632802	0.463183	0.169619	11416.8
BACH1		0.759543	0.637999	0.121544	9024.4
BATF		0.664992	0.643067	0.0219252	37139.6
BHLHE40		0.693513	0.639229	0.0542839	30207.2
CEBPA		0.78818	0.67044	0.11774	15378
CEBPB	0.630552	0.727605	0.727505	9.97826e-05	115743
CEBPD		0.640424	0.504019	0.136405	23880.4
CEBPG	0.374238	0.775867	0.568535	0.207333	9665.6
CREB1	0.281894	0.579191	0.511148	0.0680432	44470
CREB3		0.425098	0.0172748	0.407823	670
CREB3L1		0.542242	0.0450153	0.497227	1603.6
CREM		0.612299	0.540998	0.0713009	30751.6
CTCF	0.717648	0.803496	0.805115	-0.00161816	146099
CTCFL		0.731966	0.483288	0.248678	5540.4
CUX1	0	0.537023	0.35563	0.181393	9507.2
E2F1		0.425233	0.297752	0.127481	7069.2
E2F4	0	0.550218	0.165275	0.384942	2568.4
E2F6		0.444599	0.22553	0.219069	7448.4
EBF1		0.583123	0.593996	-0.010873	30381.6
EGR1	0.101535	0.642722	0.637689	0.0050325	26077.6
ELF1	0.432961	0.677851	0.627392	0.0504587	43922.8
ELK1	0.354717	0.788171	0.177332	0.610839	2401.2
ELK4		0.677446	0.113828	0.563619	1717.2
ERG	0	0.452096	0.0478672	0.404229	682.4
ESR1		0.560332	0.528509	0.0318232	61458
ESRRA	0.1632	0.704475	0.548041	0.156434	10527.6
ETS1	0.180566	0.662352	0.178381	0.483971	6348.4
ETV1		0.687553	0.507774	0.179779	15461.6
ETV4		0.679748	0.252506	0.427242	10131.2
ETV6		0.631362	0.529358	0.102003	19987.2
FLI1		0.635214	0.465334	0.16988	18217.6
FOS	0.652872	0.783825	0.752395	0.0314303	83668
FOSL1		0.800394	0.76294	0.0374542	47133.2
FOSL2	0.688547	0.811175	0.785008	0.0261677	56184.8
FOXA1	0.523683	0.641508	0.655584	-0.0140759	237039
FOXA2		0.682377	0.660599	0.021778	56417.2
FOXK2	0.0302158	0.545308	0.228178	0.317129	10662.8
GABPA	0.32284	0.678454	0.571931	0.106523	27186.4
GATA1		0.671652	0.658146	0.0135059	43928.8
GATA2	0.357898	0.67539	0.671148	0.00424154	83082.8
GATA3	0.241836	0.587226	0.578397	0.00882881	72980
GATA4		0.525875	-0.0134472	0.539322	2116
GFI1B		0.376615	0.142161	0.234454	8518.4
HMBOX1		0.484104	0.420457	0.0636473	13183.6
HNF4A		0.719198	0.715759	0.00343882	41875.2
HNF4G		0.64577	0.637329	0.00844166	30257.6
HOXB13		0.415054	0.509438	-0.0943842	43207.6
HSF1	0	0.318965	0.0140171	0.304948	2114.4
IRF1		0.373395	0.128392	0.245003	3654
IRF2		0.31847	0.162357	0.156113	2893.6
IRF3		0.665281	0.412413	0.252868	614.8
IRF4		0.534674	0.549106	-0.0144325	26020.8
IRF9		0.714322	0.046385	0.667937	1712
JUN	0.59188	0.72812	0.68453	0.0435896	73635.6
JUNB		0.704923	0.673574	0.0313487	40520
JUND	0.593278	0.661541	0.632342	0.0291989	122034
KLF1		0.117631	0.00308863	0.114542	913.6
KLF13		0.251483	0.0186572	0.232826	1549.2
KLF4		0.282943	-0.0175197	0.300463	2195.6
KLF9		0.575897	0.185383	0.390514	4113.6
MAFF		0.652237	0.604355	0.0478814	25730
MAFG		0.723168	0.663365	0.0598032	15806.8
MAFK	0.279822	0.689643	0.663481	0.0261621	27199.6
MAX	0.513291	0.65532	0.634118	0.0212017	80410.4
MEF2A		0.340162	0.56859	-0.228429	16500.4
MEF2C		0.244636	0.331633	-0.0869972	7370
MEIS2		0.553578	0.541123	0.0124549	16692.8
MITF		0.688296	0.132906	0.555389	3851.2
MNT		0.668785	0.451991	0.216794	8435.2
MXI1	0.176832	0.629938	0.524101	0.105837	17853.2
MYB		0.333066	0.0990974	0.233968	2624.8
MYBL2		0.464974	0.123907	0.341066	6580.4
MYC	0.390091	0.585764	0.511714	0.0740496	44444.4
MYCN		0.69628	0.566967	0.129314	15229.2
NEUROD1		0.458955	0.119526	0.339429	6256
NFATC1		0.25535	0.0431236	0.212226	3404.4
NFE2		0.774093	0.738276	0.0358174	22408.8
NFE2L1		0.696705	0.0751898	0.621515	1454.8
NFE2L2		0.663408	0.603315	0.0600932	23755.2
NFIC		0.418838	0.331005	0.0878327	38726
NFYA		0.670236	0.383661	0.286575	6789.2
NFYB		0.77788	0.659622	0.118258	7254.4
NKX3-1		0.378114	0.41903	-0.040916	22910
NR2C2		0.621253	0.0357721	0.585481	4568.8
NR2F1	0.21394	0.618268	0.505693	0.112575	23162.8
NR2F2	0.369145	0.628085	0.572139	0.0559467	52120.4
NR2F6		0.588562	0.511863	0.0766989	23063.6
NR3C1	0.0597857	0.425388	0.345461	0.0799266	16596.8
NR5A2		0.415196	0.124541	0.290654	2642.8
NRF1	0.39251	0.715272	0.605632	0.109639	9582.4
PAX5		0.347611	0.314479	0.0331322	22384.8
PBX2		0.507627	0.532336	-0.0247088	29692.4
PBX3		0.454836	0.409878	0.0449584	22329.6
PKNOX1		0.55211	0.529061	0.0230484	16263.6
POU2F2		0.557361	0.551197	0.00616356	19494.8
PRDM1		0.180084	0.0204528	0.159631	2372.8
RARA		0.231244	-0.00706963	0.238313	767.6
RELA	0	0.655847	0.677794	-0.0219471	17558.8
REST	0.236695	0.459766	0.415552	0.0442136	36309.6
RFX1		0.242353	0.0389915	0.203361	1179.2
RFX5	0.0876359	0.478162	0.3275	0.150662	11982.4
RUNX1	0	0.455461	0.109241	0.346221	2770.8
RUNX3		0.614508	0.654777	-0.0402688	56950
RXRA	0.0687099	0.606605	0.516796	0.0898099	19838.8
SOX13		0.391042	0.199546	0.191496	6969.2
SOX6		0.575628	0.506401	0.069227	23140
SP1	0.199311	0.559154	0.420326	0.138827	35038.8
SPI1		0.74176	0.762241	-0.0204815	106176
SREBF1	0.104206	0.594533	0.117591	0.476942	3324.4
SRF	0	0.532377	0.539066	-0.0066891	13730
STAT1		0.595951	0.522146	0.0738043	5975.2
STAT2		0.313496	0.0130631	0.300433	1110.4
STAT3		0.545745	0.273693	0.272051	5654.8
STAT5A		0.516247	0.278948	0.237299	12180.8
TAL1		0.597684	0.616582	-0.0188981	46623.6
TBP	0	0.345061	0.0213072	0.323754	1098
TBX21		0.385682	0.453131	-0.0674495	21419.6
TCF12	0	0.538556	0.537353	0.00120294	46818.8
TCF3		0.569209	0.574313	-0.0051043	15721.2
TCF7		0.298606	0.232032	0.0665736	8297.6
TCF7L2	0	0.488276	0.526933	-0.0386577	21308.8
TEAD4	0.0871111	0.488665	0.5108	-0.0221347	85876.4
TFAP2A		0.345171	0.429799	-0.0846282	6452.4
TFAP2C		0.66861	0.6966	-0.0279898	63316.8
TFAP4		0.578126	0.587422	-0.00929654	24140
TFDP1		0.463259	0.0825285	0.38073	1367.6
TGIF2		0.348361	-0.00375341	0.352115	1561.6
TP53	0	0.732141	0.777911	-0.0457704	6100.4
TP63		0.755884	0.774618	-0.0187336	42168.8
TWIST1		0.615885	0.604846	0.0110387	33064.8
USF1	0.613919	0.812685	0.768105	0.0445799	34806.8
USF2	0.557378	0.766593	0.671386	0.095207	17258.8
YY1	0.121594	0.510364	0.523684	-0.0133197	44061.6
ZBED1		0.406645	0.101678	0.304967	7285.2
ZBTB33	0.0289362	0.588404	0.234953	0.353451	3001.2
ZBTB7A		0.370345	0.252767	0.117578	9042.4
ZEB1		0.334417	0.165752	0.168665	8594.4
ZFX		0.233557	0.0467829	0.186774	3037.6
ZNF143	0.355373	0.455868	0.445899	0.00996913	28056.4
ZNF24		0.360075	0.19072	0.169355	3181.2
ZNF384		0.643784	0.696808	-0.0530241	17569.2
ZNF740		0.302803	0.0415836	0.261219	670.4
