## Supplementary material for "Biologically-relevant transfer learning improves transcription factor binding prediction": Table S3.xlsx

### Sheet: Sheet1
TF	Binding mode
BACH1	1
BATF	1
MAFK	1
NFE2	1
NFE2L1	1
NFE2L2	1
HNF4G	2
TEAD2	2
TEAD4	2
HMBOX1	3
NFYA	3
NFYB	3
PDX1	3
LEF1	4
TCF7	4
TCF7L2	4
ATF4	5
CEBPA	5
CEBPB	5
CEBPD	5
CEBPG	5
EBF1	6
TFAP2A	6
TFAP2C	6
BHLHE40	7
CREB3	7
CREB3L1	7
MAX	7
MITF	7
MNT	7
MYC	7
MYCN	7
USF1	7
USF2	7
MXI1	8
MYB	8
NEUROD1	8
TCF12	8
TFAP4	8
TGIF2	8
TWIST1	8
ZEB1	8
FOXA1	9
FOXA2	9
FOXJ2	9
FOXK2	9
FOXO1	9
FOXP1	9
HOXB13	10
EOMES	12
TBX21	12
CUX1	14
ELF1	16
ELK1	16
ELK4	16
ERG	16
ETS1	16
ETV1	16
ETV4	16
ETV6	16
GABPA	16
SPI1	16
ZBTB7A	16
HSF1	17
ATF1	18
ATF3	18
ATF7	18
CREB1	18
CREM	18
AR	19
NR3C1	19
PAX5	20
POU2F2	23
POU5F1	23
NFATC1	24
RBPJ	24
STAT3	24
STAT5A	24
SOX13	25
SOX6	25
RFX1	26
RFX5	26
MEF2A	29
MEF2C	29
RARA	30
RELA	31
EGR1	34
KLF1	34
KLF13	34
KLF4	34
KLF5	34
KLF9	34
SP1	34
SP2	34
SP4	34
ZNF740	34
IRF1	39
IRF2	39
IRF3	39
IRF4	39
IRF9	39
STAT2	39
PBX2	41
MAFF	42
MAFG	42
MYBL2	43
THAP1	44
TP53	45
TP63	45
ESRRA	46
NR2F2	46
NR4A1	46
NR5A2	46
GATA2	48
GATA3	48
GATA4	48
E2F1	49
E2F4	49
E2F6	49
TFDP1	49
NKX3-1	50
GFI1B	52
PBX3	53
PKNOX1	53
ESR1	55
RUNX1	57
RUNX3	57
ZNF263	60
CTCFL	61
YY1	62
ZBED1	64
ZBTB33	64
PRDM1	67
ZNF384	74
HINFP	76
NRF1	77
ZNF24	80
AHR	81
CTCF	83
ZFX	84
ZNF143	86
ARID3A	89
TBP	90
REST	106
SRF	108
TAL1	8103
GATA1	48103
FOS	1,18
FOSL1	1,18
FOSL2	1,18
JUN	1,18
JUNB	1,18
JUND	1,18
SREBF1	12,7
SREBF2	12,7
FLI1	16,80
HNF4A	2,4
STAT1	24,39
SOX2	25,23
NFIC	27,44
MEIS2	32,41
NR2F6	4,13,36
NR2F1	4,13,46
RXRA	4,13,54,58,30
NR2C2	4,46
VDR	58,46
SMAD2	73,1
SMAD3	73,1,15
SMAD4	73,15
TCF3	8,73
ARNT	81,7
