## Supplementary material for "Biologically-relevant transfer learning improves transcription factor binding prediction": Table S5.xlsx

### Sheet: Sheet1
TF	MCC (transfer learning)	MCC (transfer learning; freezing)	MCC (transfer learning) - MCC (transfer learning; freezing)
AHR	0.158484	0.192908	-0.0344235
AR	0.493021	0.350157	0.142864
ARID3A	0.542225	0.456262	0.0859627
ATF1	0.651166	0.629324	0.0218419
ATF3	0.706255	0.700308	0.00594684
ATF4	0.73579	0.628863	0.106927
ATF7	0.632802	0.565661	0.067141
BACH1	0.759543	0.667646	0.0918967
BATF	0.664992	0.545964	0.119028
BHLHE40	0.693513	0.562197	0.131317
CEBPA	0.78818	0.759511	0.0286692
CEBPB	0.727605	0.694271	0.033334
CEBPD	0.640424	0.60215	0.0382741
CEBPG	0.775867	0.748616	0.0272512
CREB1	0.579191	0.536546	0.0426448
CREB3	0.425098	0.337587	0.0875109
CREB3L1	0.542242	0.444604	0.0976381
CREM	0.612299	0.566049	0.0462504
CTCF	0.803496	0.76766	0.035837
CTCFL	0.731966	0.735514	-0.00354825
CUX1	0.537023	0.359433	0.17759
E2F1	0.425233	0.31403	0.111203
E2F4	0.550218	0.499041	0.0511763
E2F6	0.444599	0.377613	0.066986
EBF1	0.583123	0.182293	0.40083
EGR1	0.642722	0.548358	0.0943636
ELF1	0.677851	0.648351	0.0294997
ELK1	0.788171	0.716913	0.0712574
ELK4	0.677446	0.589901	0.0875452
ERG	0.452096	0.283564	0.168532
ESR1	0.560332	0.432483	0.12785
ESRRA	0.704475	0.63389	0.0705854
ETS1	0.662352	0.594692	0.0676603
ETV1	0.687553	0.608613	0.0789402
ETV4	0.679748	0.614405	0.0653432
ETV6	0.631362	0.543376	0.087986
FLI1	0.635214	0.564079	0.0711347
FOS	0.783825	0.764138	0.019687
FOSL1	0.800394	0.789244	0.0111502
FOSL2	0.811175	0.793719	0.0174562
FOXA1	0.641508	0.60595	0.0355573
FOXA2	0.682377	0.657656	0.0247213
FOXK2	0.545308	0.471501	0.0738065
GABPA	0.678454	0.637705	0.0407495
GATA1	0.671652	0.645075	0.0265765
GATA2	0.67539	0.642697	0.0326935
GATA3	0.587226	0.541279	0.0459474
GATA4	0.525875	0.563793	-0.0379183
GFI1B	0.376615	0.320569	0.0560461
HMBOX1	0.484104	0.232351	0.251754
HNF4A	0.719198	0.456397	0.262801
HNF4G	0.64577	0.320588	0.325182
HOXB13	0.415054	0.128923	0.286131
HSF1	0.318965	0.195183	0.123783
IRF1	0.373395	0.279449	0.0939459
IRF2	0.31847	0.243174	0.0752955
IRF3	0.665281	0.646767	0.0185147
IRF4	0.534674	0.215336	0.319338
IRF9	0.714322	0.670999	0.0433227
JUN	0.72812	0.704323	0.0237966
JUNB	0.704923	0.648175	0.0567472
JUND	0.661541	0.645711	0.0158299
KLF1	0.117631	0.203285	-0.0856539
KLF13	0.251483	0.231097	0.0203863
KLF4	0.282943	0.187945	0.094998
KLF9	0.575897	0.282613	0.293284
MAFF	0.652237	0.497492	0.154745
MAFG	0.723168	0.582992	0.140176
MAFK	0.689643	0.527569	0.162074
MAX	0.65532	0.644768	0.0105513
MEF2A	0.340162	0.183639	0.156523
MEF2C	0.244636	0.124178	0.120458
MEIS2	0.553578	0.301577	0.252001
MITF	0.688296	0.612959	0.0753365
MNT	0.668785	0.651108	0.0176766
MXI1	0.629938	0.61196	0.0179779
MYB	0.333066	0.20057	0.132496
MYBL2	0.464974	0.407395	0.0575789
MYC	0.585764	0.570871	0.0148929
MYCN	0.69628	0.676394	0.0198862
NEUROD1	0.458955	0.462353	-0.00339745
NFATC1	0.25535	0.209201	0.0461491
NFE2	0.774093	0.605377	0.168716
NFE2L1	0.696705	0.607653	0.0890517
NFE2L2	0.663408	0.564171	0.0992373
NFIC	0.418838	0.368766	0.0500714
NFYA	0.670236	0.643003	0.0272336
NFYB	0.77788	0.664682	0.113198
NKX3-1	0.378114	0.222521	0.155593
NR2C2	0.621253	0.586693	0.0345604
NR2F1	0.618268	0.58452	0.0337483
NR2F2	0.628085	0.587402	0.040683
NR2F6	0.588562	0.515998	0.0725645
NR3C1	0.425388	0.355726	0.0696613
NR5A2	0.415196	0.384587	0.0306093
NRF1	0.715272	0.624239	0.0910323
PAX5	0.347611	0.203852	0.14376
PBX2	0.507627	0.341052	0.166575
PBX3	0.454836	0.341072	0.113765
PKNOX1	0.55211	0.264683	0.287426
POU2F2	0.557361	0.174275	0.383086
PRDM1	0.180084	0.110339	0.0697455
RARA	0.231244	0.15237	0.0788735
RELA	0.655847	0.30729	0.348557
REST	0.459766	0.315586	0.144179
RFX1	0.242353	0.141559	0.100793
RFX5	0.478162	0.413299	0.0648628
RUNX1	0.455461	0.407763	0.0476986
RUNX3	0.614508	0.160201	0.454307
RXRA	0.606605	0.492948	0.113657
SOX13	0.391042	0.276238	0.114805
SOX6	0.575628	0.544049	0.0315792
SP1	0.559154	0.516366	0.0427878
SPI1	0.74176	0.46462	0.27714
SREBF1	0.594533	0.570439	0.0240941
SRF	0.532377	0.271234	0.261144
STAT1	0.595951	0.324152	0.271799
STAT2	0.313496	0.197017	0.116479
STAT3	0.545745	0.459834	0.085911
STAT5A	0.516247	0.471973	0.0442739
TAL1	0.597684	0.492641	0.105043
TBP	0.345061	0.28418	0.0608809
TBX21	0.385682	0.155652	0.23003
TCF12	0.538556	0.335372	0.203184
TCF3	0.569209	0.30572	0.263489
TCF7	0.298606	0.168528	0.130078
TCF7L2	0.488276	0.277894	0.210381
TEAD4	0.488665	0.36515	0.123515
TFAP2A	0.345171	0.271447	0.0737246
TFAP2C	0.66861	0.21541	0.4532
TFAP4	0.578126	0.323618	0.254507
TFDP1	0.463259	0.390558	0.072701
TGIF2	0.348361	0.359255	-0.0108937
TP53	0.732141	0.3502	0.381941
TP63	0.755884	0.242688	0.513196
TWIST1	0.615885	0.30602	0.309864
USF1	0.812685	0.778847	0.0338375
USF2	0.766593	0.755082	0.0115109
YY1	0.510364	0.303173	0.207191
ZBED1	0.406645	0.355062	0.051583
ZBTB33	0.588404	0.460581	0.127823
ZBTB7A	0.370345	0.289714	0.0806303
ZEB1	0.334417	0.263066	0.071351
ZFX	0.233557	0.174861	0.0586963
ZNF143	0.455868	0.397606	0.0582618
ZNF24	0.360075	0.202834	0.157242
ZNF384	0.643784	0.260872	0.382912
ZNF740	0.302803	0.266024	0.0367789
